# Network Medicine Framework Shows Proximity of Polyphenol Targets and Disease Proteins is Predictive of the Therapeutic Effects of Polyphenols

**DOI:** 10.1101/2020.08.27.270173

**Authors:** Italo F. do Valle, Harvey G. Roweth, Michael W. Malloy, Sofia Moco, Denis Barron, Elisabeth Battinelli, Joseph Loscalzo, Albert-László Barabási

## Abstract

Polyphenols, natural products present in plant-based foods, play a protective role against several complex diseases through their antioxidant activity and by diverse molecular mechanisms. Here we developed a network medicine framework to uncover the mechanistic roles of polyphenols on health by considering the molecular interactions between polyphenol protein targets and proteins associated with diseases. We find that the protein targets of polyphenols cluster in specific neighborhoods of the human interactome, whose network proximity to disease proteins is predictive of the molecule’s known therapeutic effects. The methodology recovers known associations, such as the effect of epigallocatechin 3-O-gallate on type 2 diabetes, and predicts that rosmarinic acid (RA) has a direct impact on platelet function, representing a novel mechanism through which it could affect cardiovascular health. We experimentally confirm that RA inhibits platelet aggregation and alpha granule secretion through inhibition of protein tyrosine phosphorylation, offering direct support for the predicted molecular mechanism. Our framework represents a starting point for mechanistic interpretation of the health effects underlying food-related compounds, allowing us to integrate into a predictive framework knowledge on food metabolism, bioavailability, and drug interaction.
