## Supplementary Table 1 for "Network Medicine Framework Shows Proximity of Polyphenol Targets and Disease Proteins is Predictive of the Therapeutic Effects of Polyphenols"

### Sheet: Sheet1
Supplementary Table 1 - Summary of Polyphenols Evaluated in this Study. Name, class, subclass and PubChem IDs for polyphenols. The table also shows the number of polyphenol protein targets mapped in the human interactome, the size of the largest connected component (LCC) formed by them and z-score for the LCC size. The columns min (µM) and max (µM) report the minimum and maximum polyphenol concen…
Name	Class	Subclass	PubChem IDs	N Targets Mapped	LCC	Z-score	Min (µM)	Max (µM)	HMDB
(-)-epicatechin 3-O-gallate	Flavonoids	Flavanols	107905	7	2	-0.23
(-)-epicatechin*	Flavonoids	Flavanols	72276	11	3	-2.36	0.625	0.625	HMDB0001871
(-)-epigallocatechin 3-O-gallate*	Flavonoids	Flavanols	65064	51	17	-2.39
1,4-naphtoquinone	Other polyphenols	Naphtoquinones	8530	4	1	-1.95
2-hydroxybenzoic acid	Phenolic acids	Hydroxybenzoic acids	338	11	1	1	0.02	0.02	HMDB0001895
2,3-dihydroxybenzoic acid	Phenolic acids	Hydroxybenzoic acids	19	1	1		0.129	0.129	HMDB0000397
3-caffeoylquinic acid	Phenolic acids	Hydroxycinnamic acids	9476	9	8	-4.25
3-phenylpropionic acid	Phenolic acids	Hydroxyphenylpropanoic acids	107	18	2	-0.22	0.504	44.348	HMDB0000764
4-methylcatechol	Other polyphenols	Alkylphenols	9958	2	1	-0.33
apigenin*	Flavonoids	Flavones	5280443	25	8	-1.64	0.0106	0.127	HMDB0002124
baicalein	Flavonoids	Flavones	5281605	9	2	0.57
biochanin a	Flavonoids	Isoflavonoids	5280373	1	1
butein	Flavonoids	Chalcones	5281222	19	8	-1.1
caffeic acid*	Phenolic acids	Hydroxycinnamic acids	689043	16	2	-0.22
carvacrol	Other polyphenols	Phenolic terpenes	10364	2	1	-0.04
chrysin	Flavonoids	Flavones	5281607	12	4	-2.11
cinnamic acid	Phenolic acids	Hydroxycinnamic acids	444539	15	3	-0.24
coumarin*	Other polyphenols	Hydroxycoumarins	323	7	1	1.34
coumestrol*	Other polyphenols	Other polyphenols	5281707	3	2	-1.11	0.0123	0.0123	HMDB0002326
daidzein*	Flavonoids	Isoflavonoids	5281708	3	2	-1.14
daidzin	Flavonoids	Isoflavonoids	107971	1	1
ellagic acid	Phenolic acids	Hydroxybenzoic acids	5281855	42	19	-1.54	0.067	0.067	HMDB0002899
esculetin	Other polyphenols	Hydroxycoumarins	5281416	1	1
ferulic acid	Phenolic acids	Hydroxycinnamic acids	709	10	2	-0.8
galangin	Flavonoids	Flavonols	5281616	6	1	0.28
gallic acid	Phenolic acids	Hydroxybenzoic acids	370	1	1
galloyl glucose	Phenolic acids	Hydroxybenzoic acids	124021	1	1
genistein*	Flavonoids	Isoflavonoids	5280961	18	6	-0.14	0.00022	0.525	HMDB0003217
guaiacol	Other polyphenols	Methoxyphenols	460	2	1	0.37	8.5	8.5	HMDB0001398
hesperetin	Flavonoids	Flavanones	72281	1	1
isoliquiritigenin*	Flavonoids	Isoflavonoids	638278	10	8	-3.68
isorhamnetin	Flavonoids	Flavonols	5281654	4	1	-1.34	0.0388	0.157	HMDB0002655
juglone	Other polyphenols	Naphtoquinones	3806	2	1	-1.23
kaempferol	Flavonoids	Flavonols	5280863	37	8	-0.39
kaempferol 3-O-galactoside	Flavonoids	Flavonols	5488283	1	1
kaempferol 3-O-glucoside	Flavonoids	Flavonols	5282102	2	1	0.91
luteolin	Flavonoids	Flavones	5280445	32	8	-1.94
luteolin 6-c-glucoside	Flavonoids	Flavones	114776	1	1
myricetin*	Flavonoids	Flavonols	5281672	34	6	-0.67	45	45	HMDB0002755
naringenin*	Flavonoids	Flavanones	439246	2	1	-0.78	0.00815	0.02	HMDB0002670
naringin*	Flavonoids	Flavanones	442428	1	1
nobiletin*	Flavonoids	Flavones	72344	1	1
p-coumaric acid	Phenolic acids	Hydroxycinnamic acids	322	13	2	-0.91
phenol	Other polyphenols	Other polyphenols	996	98	19	3.79	0.86	6.38	HMDB0000228
phenylacetic acid	Phenolic acids	Hydroxyphenylacetic acids	999	1	1		10.28	80.36	HMDB0000209
phloretin	Flavonoids	Dihydrochalcones	4788	2	1	0.04
phloridzin	Flavonoids	Dihydrochalcones	4789	5	1	1
piceatannol*	Stilbenes	Stilbenes	4813	39	23	-1.91
prunetin	Flavonoids	Isoflavonoids	5281804	1	1
psoralen	Other polyphenols	Furanocoumarins	6199	3	1	-1.37
pterostilbene*	Stilbenes	Stilbenes	5281727	5	2	-1.25
punicalagin	Phenolic acids	Hydroxybenzoic acids	16129869	1	1
quercetin 3-O-glucoside	Flavonoids	Flavonols	5280804	7	3	-1.99
quercetin 3-O-glucuronide	Flavonoids	Flavonols	5274585	1	1
quercetin 3-O-rutinoside	Flavonoids	Flavonols	5280805	5	1	0.55
quercetin*	Flavonoids	Flavonols	5280343	216	140	-1.3
resveratrol*	Stilbenes	Stilbenes	445154	63	25	-2.79
rosmarinic acid*	Phenolic acids	Hydroxycinnamic acids	5281792	3	1	-0.48
schisandrin b	Lignans	Lignans	108130	1	1
schisantherin a	Lignans	Lignans	151529	1	1
scutellarein	Flavonoids	Flavones	5281697	2	1	0.58
theaflavin	Flavonoids	Flavanols	114777	1	1
thymol	Other polyphenols	Phenolic terpenes	6989	1	1
umbelliferone*	Other polyphenols	Hydroxycoumarins	5281426	3	1	0.14
xanthotoxin*	Other polyphenols	Furanocoumarins	4114	3	1	-0.35
