## Supplementary Table 2 for "Network Medicine Framework Shows Proximity of Polyphenol Targets and Disease Proteins is Predictive of the Therapeutic Effects of Polyphenols"

Supplementary Table 2 - Predicted Gastrointestinal (GI) Absorption and Bioavailability.
Polyphenol	PubChem ID	GI absorption	Bioavailability Score
(-)-epicatechin	72276	High	0.55
(-)-epicatechin 3-O-gallate	107905	Low	0.55
(-)-epigallocatechin 3-O-gallate	65064	Low	0.17
1,4-naphtoquinone	8530	High	0.55
2-hydroxybenzoic acid	338	High	0.56
2,3-dihydroxybenzoic acid	19	High	0.56
3-caffeoylquinic acid	9476	Low	0.11
3-phenylpropionic acid	107	High	0.56
4-methylcatechol	9958	High	0.55
apigenin	5280443	High	0.55
baicalein	5281605	High	0.55
biochanin a	5280373	High	0.55
butein	5281222	High	0.55
caffeic acid	689043	High	0.56
carvacrol	10364	High	0.55
chrysin	5281607	High	0.55
cinnamic acid	444539	High	0.56
coumarin	323	High	0.55
coumestrol	5281707	High	0.55
daidzein	5281708	High	0.55
daidzin	107971	Low	0.55
ellagic acid	5281855	High	0.55
esculetin	5281416	High	0.55
ferulic acid	709	High	0.56
galangin	5281616	High	0.55
gallic acid	370	High	0.56
galloyl glucose	124021	Low	0.55
genistein	5280961	High	0.55
guaiacol	460	High	0.55
hesperetin	72281	High	0.55
isoliquiritigenin	638278	High	0.55
isorhamnetin	5281654	High	0.55
juglone	3806	High	0.55
kaempferol	5280863	High	0.55
kaempferol 3-O-galactoside	5488283	Low	0.17
kaempferol 3-O-glucoside	5282102	Low	0.17
luteolin	5280445	High	0.55
luteolin 6-c-glucoside	114776	Low	0.17
myricetin	5281672	Low	0.55
naringenin	439246	High	0.55
naringin	442428	Low	0.17
nobiletin	72344	High	0.55
p-coumaric acid	322	High	0.56
phenol	996	High	0.55
phenylacetic acid	999	High	0.56
phloretin	4788	High	0.55
phloridzin	4789	Low	0.55
piceatannol	4813	High	0.55
prunetin	5281804	High	0.55
psoralen	6199	High	0.55
pterostilbene	5281727	High	0.55
punicalagin	16129869	Low	0.17
quercetin	5280343	High	0.55
quercetin 3-O-glucoside	5280804	Low	0.17
quercetin 3-O-glucuronide	5274585	Low	0.11
quercetin 3-O-rutinoside	5280805	Low	0.17
resveratrol	445154	High	0.55
rosmarinic acid	5281792	Low	0.56
schisandrin b	108130	High	0.55
schisantherin a	151529	High	0.55
scutellarein	5281697	High	0.55
theaflavin	114777	Low	0.17
thymol	6989	High	0.55
umbelliferone	5281426	High	0.55
xanthotoxin	4114	High	0.55
