## Supplementary Table 3 for "Network Medicine Framework Shows Proximity of Polyphenol Targets and Disease Proteins is Predictive of the Therapeutic Effects of Polyphenols"

### Sheet: Sheet1
Supplementary Table 3 – Polyphenols Proximal to Vascular Diseases.
chemical	Number of Protein Targets	dc	Zdc
(-)-epigallocatechin 3-O-gallate	51	1.33	-3.47
1,4-naphtoquinone	4	1.25	-1.51
3-caffeoylquinic acid	9	1.66	-1.19
3-phenylpropionic acid	18	1.72	-0.53
4-methylcatechol	2	1	-1.01
butein	19	1.52	-1.97
caffeic acid	16	1.56	-0.77
chrysin	12	1.5	-0.64
cinnamic acid	15	1.46	-1.37
daidzein	3	0.66	-2.48
daidzin	1	0	-2.82
ellagic acid	42	1.45	-1.09
gallic acid	1	0	-3.02
genistein	18	1.44	-0.97
isoliquiritigenin	10	1.7	-0.76
juglone	2	1	-1.92
kaempferol 3-O-galactoside	1	1	-1.75
kaempferol 3-O-glucoside	2	1	-2.1
myricetin	34	1.47	-0.6
phenol	98	1.5	-3.05
piceatannol	39	1.05	-2.64
prunetin	1	0	-2.82
punicalagin	1	1	-1.09
quercetin	216	1.37	-2.18
rosmarinic acid	3	1	-1.38
umbelliferone	3	1.33	-1.5
xanthotoxin	3	1.33	-2.05
